# A semi-automated genetic screen using genome-wide association analysis identifies modulators of stress-induced sleep in *Caenorhabditis elegans*

**DOI:** 10.64898/2026.05.16.725661

**Authors:** Zihao (John) Li, Helya Honarpisheh, Sreekar Kutagulla, Kerry M. LeCure, Jing Liang, David M. Raizen, Christopher Fang-Yen

## Abstract

Animals sleep more when they are sick. In *C. elegans*, stress-induced sleep (SIS) follows cellular injury such as exposure to ultraviolet (UV) light. The genetic regulators of SIS remain incompletely defined. Using robotic automation, high-throughput imaging, and genome-wide association analysis, we performed a semi-automated screen of 940 whole-genome sequenced Million Mutation Project (MMP) strains. We quantified behavioral activity and quiescence before and after ultraviolet (UV) radiation. We applied the Sequence Kernel Association Test (SKAT) to this behavioral data to prioritize a set of associated genes and observed significant enrichment of known SIS genetic regulators. Based on these results, we conducted a candidate validation screen for additional genes regulating SIS. We identified three genes (*strd-1, cla-1,* and *egl-8),* mutations in which reproducibly influence SIS. Further exploration of these genes holds potential for enhancing our understanding of the molecular basis of SIS. These findings establish a pipeline for automated behavioral phenotyping coupled with gene-based association to accelerate studies of *C. elegans* neurogenetics.
