## Supplementary material for "A semi-automated genetic screen using genome-wide association analysis identifies modulators of stress-induced sleep in *Caenorhabditis elegans*": Software S1: candidate_screen_strain_info.csv

StrainName	Genotype	Identifier	Source
AA411	din-1(dh149) II.	https://wormbase.org/species/c_elegans/strain/WBStrain00000024#03--10	Caenorhabditis Genetics Center
AR10	cysl-1(mr25) X.	https://wormbase.org/species/c_elegans/strain/WBStrain00000222#03--10	Caenorhabditis Genetics Center
AR11	cysl-1(mr26) X.	https://wormbase.org/species/c_elegans/strain/WBStrain00000223#03--10	Caenorhabditis Genetics Center
AR4	cysl-1(mr19) X.	https://wormbase.org/species/c_elegans/strain/WBStrain00000216#03--10	Caenorhabditis Genetics Center
CB1126	che-6(e1126) IV.	https://wormbase.org/species/c_elegans/strain/WBStrain00004250#03--10	Caenorhabditis Genetics Center
CB6614	egl-8(e2917) V. Outcrossed x3	https://wormbase.org/species/c_elegans/strain/WBStrain00004701#03--10	Caenorhabditis Genetics Center
CF367	mig-14(mu71) II.	https://wormbase.org/species/c_elegans/strain/WBStrain00004822#03--10	Caenorhabditis Genetics Center
CFY13	C27D6.11(syb11016) II.	Fang-Yen Lab Strain Collection: CFY13	Fang-Yen Lab
CHS1198	srv-1(yum2185) srv-2(yum2186) srv-3(yum2187) srv-4(yum2188) srv-17(yum2189) srv-19(yum2190) srv-21(yum2191) srv-22(yum2192) srv-34(yum2193) III.	https://wormbase.org/species/c_elegans/strain/WBStrain00062447#03--10	Caenorhabditis Genetics Center
CZ26389	esyt-2(ju1408) III.	https://wormbase.org/species/c_elegans/strain/WBStrain00049860#03--10	Caenorhabditis Genetics Center
DA467	eat-6(ad467) V.	https://wormbase.org/species/c_elegans/strain/WBStrain00005464#03--10	Caenorhabditis Genetics Center
DA601	eat-6(ad601) V.	https://wormbase.org/species/c_elegans/strain/WBStrain00005489#03--10	Caenorhabditis Genetics Center
DA792	eat-6(ad792) V.	https://wormbase.org/species/c_elegans/strain/WBStrain00005516#03--10	Caenorhabditis Genetics Center
DA997	eat-6(ad997) V.	https://wormbase.org/species/c_elegans/strain/WBStrain00005529#03--10	Caenorhabditis Genetics Center
ET137	C30G12.1(ok910) II.	https://wormbase.org/species/c_elegans/strain/WBStrain00007242#03--10	Caenorhabditis Genetics Center
EU1135	tba-1(or346) I.	https://wormbase.org/species/c_elegans/strain/WBStrain00007346#03--10	Caenorhabditis Genetics Center
EU640	cul-2(or209) III.	https://wormbase.org/species/c_elegans/strain/WBStrain00007297#03--10	Caenorhabditis Genetics Center
FX1053	ins-11(tm1053) II.	https://wormbase.org/species/c_elegans/strain/WBStrain00007572#03--10	Caenorhabditis Genetics Center
FX627	lgc-11(tm627) X.	https://wormbase.org/species/c_elegans/strain/WBStrain00007565#03--10	Caenorhabditis Genetics Center
HY601	mat-3(or344) III.	https://wormbase.org/species/c_elegans/strain/WBStrain00008573#03--10	Caenorhabditis Genetics Center
IG544	nipi-3(fr4) X.	https://wormbase.org/species/c_elegans/strain/WBStrain00021982#03--10	Caenorhabditis Genetics Center
IK581	ins-1(nj32) IV.	https://wormbase.org/species/c_elegans/strain/WBStrain00022000#03--10	Caenorhabditis Genetics Center
IK777	egl-8(nj77) V. Outcrossed x5	https://wormbase.org/species/c_elegans/strain/WBStrain00022014#03--10	Caenorhabditis Genetics Center
JT47	egl-8(sa47) V.	https://wormbase.org/species/c_elegans/strain/WBStrain00022776#03--10	Caenorhabditis Genetics Center
KG1278	unc-73(ce362) I.	https://wormbase.org/species/c_elegans/strain/WBStrain00023486#03--10	Caenorhabditis Genetics Center
MT1083	egl-8(n488) V. Outcrossed x1	https://wormbase.org/species/c_elegans/strain/WBStrain00053903#03--10	Caenorhabditis Genetics Center
MT2840	dig-1(n1321) III.	https://wormbase.org/species/c_elegans/strain/WBStrain00027010#03--10	Caenorhabditis Genetics Center
N2	C. elegans wild isolate	https://wormbase.org/species/c_elegans/strain/WBStrain00000003#03--10	Caenorhabditis Genetics Center
NB105	fcd-2(tm1298) IV.	https://wormbase.org/species/c_elegans/strain/WBStrain00028632#03--10	Caenorhabditis Genetics Center
OT136	mua-3(rh195) III.	https://wormbase.org/species/c_elegans/strain/WBStrain00030527#03--10	Caenorhabditis Genetics Center
PS9380	kcnl-2(sy1754) I.	https://wormbase.org/species/c_elegans/strain/WBStrain00055306#03--10	Caenorhabditis Genetics Center
PS9381	kcnl-2(sy1755) I.	https://wormbase.org/species/c_elegans/strain/WBStrain00055307#03--10	Caenorhabditis Genetics Center
PS9993	F22G12.4(sy2022) I.	https://wormbase.org/species/c_elegans/strain/WBStrain00055398#03--10	Caenorhabditis Genetics Center
RB1002	T19D2.1(ok923) X.	https://wormbase.org/species/c_elegans/strain/WBStrain00031711#03--10	Caenorhabditis Genetics Center
RB1081	klf-2(ok1043) V.	https://wormbase.org/species/c_elegans/strain/WBStrain00031785#03--10	Caenorhabditis Genetics Center
RB1102	ZK370.3(ok1081) III.	https://wormbase.org/species/c_elegans/strain/WBStrain00031806#03--10	Caenorhabditis Genetics Center
RB1104	hsp-3(ok1083) X.	https://wormbase.org/species/c_elegans/strain/WBStrain00031808#03--10	Caenorhabditis Genetics Center
RB1128	fcd-2(ok1145) IV.	https://wormbase.org/species/c_elegans/strain/WBStrain00031832#03--10	Caenorhabditis Genetics Center
RB1187	tbx-41(ok1231) X.	https://wormbase.org/species/c_elegans/strain/WBStrain00031888#03--10	Caenorhabditis Genetics Center
RB1265	F45H7.6(ok1347) III.	https://wormbase.org/species/c_elegans/strain/WBStrain00031965#03--10	Caenorhabditis Genetics Center
RB1624	Y57G11C.20(ok1997) IV.	https://wormbase.org/species/c_elegans/strain/WBStrain00032318#03--10	Caenorhabditis Genetics Center
RB1699	Y38C9A.1(ok2118) V.	https://wormbase.org/species/c_elegans/strain/WBStrain00032392#03--10	Caenorhabditis Genetics Center
RB1723	C27H2.2(ok2191) IV.	https://wormbase.org/species/c_elegans/strain/WBStrain00032415#03--10	Caenorhabditis Genetics Center
RB1745	clec-66(ok2230) II.	https://wormbase.org/species/c_elegans/strain/WBStrain00032436#03--10	Caenorhabditis Genetics Center
RB1747	R10E11.3(ok2232) III.	https://wormbase.org/species/c_elegans/strain/WBStrain00032438#03--10	Caenorhabditis Genetics Center
RB1771	Y52D3.1(ok2275) III.	https://wormbase.org/species/c_elegans/strain/WBStrain00032462#03--10	Caenorhabditis Genetics Center
RB1775	strd-1(ok2283) III.	https://wormbase.org/species/c_elegans/strain/WBStrain00032466#03--10	Caenorhabditis Genetics Center
RB1777	F45E4.3(ok2285) IV.	https://wormbase.org/species/c_elegans/strain/WBStrain00032468#03--10	Caenorhabditis Genetics Center
RB1982	vit-1(ok2616) X.	https://wormbase.org/species/c_elegans/strain/WBStrain00032666#03--10	Caenorhabditis Genetics Center
RB2016	gfi-1(ok2669) V.	https://wormbase.org/species/c_elegans/strain/WBStrain00032700#03--10	Caenorhabditis Genetics Center
RB2206	T25D3.3(ok2986) II.	https://wormbase.org/species/c_elegans/strain/WBStrain00032887#03--10	Caenorhabditis Genetics Center
RB2371	nhl-3(ok3223) II.	https://wormbase.org/species/c_elegans/strain/WBStrain00033047#03--10	Caenorhabditis Genetics Center
RB2372	K06A1.5(ok3224) II.	https://wormbase.org/species/c_elegans/strain/WBStrain00033048#03--10	Caenorhabditis Genetics Center
RB2456	grd-7(ok3395) X.	https://wormbase.org/species/c_elegans/strain/WBStrain00033131#03--10	Caenorhabditis Genetics Center
RB2501	ZK858.6(ok3464) I.	https://wormbase.org/species/c_elegans/strain/WBStrain00033176#03--10	Caenorhabditis Genetics Center
RB2533	F49B2.3(ok3512) I.	https://wormbase.org/species/c_elegans/strain/WBStrain00033208#03--10	Caenorhabditis Genetics Center
RB2535	K10H10.2(ok3516) II.	https://wormbase.org/species/c_elegans/strain/WBStrain00033210#03--10	Caenorhabditis Genetics Center
RB2561	F42H10.7(ok3569) III.	https://wormbase.org/species/c_elegans/strain/WBStrain00033236#03--10	Caenorhabditis Genetics Center
RB2572	Y38F1A.6(ok3580) II.	https://wormbase.org/species/c_elegans/strain/WBStrain00033247#03--10	Caenorhabditis Genetics Center
RB2591	C27D6.11(ok3612) II.	https://wormbase.org/species/c_elegans/strain/WBStrain00033266#03--10	Caenorhabditis Genetics Center
RB684	tank-1(ok446) V.	https://wormbase.org/species/c_elegans/strain/WBStrain00031422#03--10	Caenorhabditis Genetics Center
RB709	snf-7(ok482) III.	https://wormbase.org/species/c_elegans/strain/WBStrain00031444#03--10	Caenorhabditis Genetics Center
RB778	F32E10.7(ok560) IV.	https://wormbase.org/species/c_elegans/strain/WBStrain00031491#03--10	Caenorhabditis Genetics Center
RB830	epac-1(ok655) III.	https://wormbase.org/species/c_elegans/strain/WBStrain00031543#03--10	Caenorhabditis Genetics Center
RB899	C17G1.7(ok762) X.	https://wormbase.org/species/c_elegans/strain/WBStrain00031611#03--10	Caenorhabditis Genetics Center
RB956	F48E8.7(ok851) III.	https://wormbase.org/species/c_elegans/strain/WBStrain00031667#03--10	Caenorhabditis Genetics Center
RM2221	egl-8(md1971) V. Outcrossed x2	https://wormbase.org/species/c_elegans/strain/WBStrain00033391#03--10	Caenorhabditis Genetics Center
SV1005	bmk-1(ok391) V.	https://wormbase.org/species/c_elegans/strain/WBStrain00034607#03--10	Caenorhabditis Genetics Center
tm10810	haf-2(tm10810) II.	https://shigen.nig.ac.jp/c.elegans/DetailsSearch?allele=tm10810	National BioResource Project (Japan)
tm10863	F49B2.3(tm10863) I.	https://shigen.nig.ac.jp/c.elegans/DetailsSearch?allele=tm10863	National BioResource Project (Japan)
tm10921	Y37A1A.4/C27H2.2 (tm10921) IV.	https://shigen.nig.ac.jp/c.elegans/DetailsSearch?allele=tm10921	National BioResource Project (Japan)
tm10937	F49B2.3(tm10937) I.	https://shigen.nig.ac.jp/c.elegans/DetailsSearch?allele=tm10937	National BioResource Project (Japan)
tm12611	nhl-3(tm12611) II.	https://shigen.nig.ac.jp/c.elegans/DetailsSearch?allele=tm12611	National BioResource Project (Japan)
tm12674	crmb-1(tm12674) IV.	https://shigen.nig.ac.jp/c.elegans/DetailsSearch?allele=tm12674	National BioResource Project (Japan)
tm2516	nhl-3(tm2516) II.	https://shigen.nig.ac.jp/c.elegans/DetailsSearch?allele=tm2516	National BioResource Project (Japan)
tm3221	F22G12.4(tm3221) I.	https://shigen.nig.ac.jp/c.elegans/DetailsSearch?allele=tm3221	National BioResource Project (Japan)
tm3373	K09A9.1/tmC24(tm3373) X.	https://shigen.nig.ac.jp/c.elegans/DetailsSearch?allele=tm3373	National BioResource Project (Japan)
tm4050	C27D6.11(tm4050) II.	https://shigen.nig.ac.jp/c.elegans/DetailsSearch?allele=tm4050	National BioResource Project (Japan)
tm5036	che-6(tm5036) IV.	https://shigen.nig.ac.jp/c.elegans/DetailsSearch?allele=tm5036	National BioResource Project (Japan)
UV21	him-19(jf6) I.	https://wormbase.org/species/c_elegans/strain/WBStrain00035461#03--10	Caenorhabditis Genetics Center
UV26	him-19(tm3538) I.	https://wormbase.org/species/c_elegans/strain/WBStrain00035462#03--10	Caenorhabditis Genetics Center
VC1099	hsp-4(gk514) II.	https://wormbase.org/species/c_elegans/strain/WBStrain00036323#03--10	Caenorhabditis Genetics Center
VC1293	F45C12.3(gk583) II.	https://wormbase.org/species/c_elegans/strain/WBStrain00036486#03--10	Caenorhabditis Genetics Center
VC16	haf-2(gk13) II.	https://wormbase.org/species/c_elegans/strain/WBStrain00035486#03--10	Caenorhabditis Genetics Center
VC1715	crn-3(ok2269) II.	https://wormbase.org/species/c_elegans/strain/WBStrain00036816#03--10	Caenorhabditis Genetics Center
VC1977	F35D2.4(ok2142) II.	https://wormbase.org/species/c_elegans/strain/WBStrain00037005#03--10	Caenorhabditis Genetics Center
VC1995	T12A2.15(ok2509) III.	https://wormbase.org/species/c_elegans/strain/WBStrain00037019#03--10	Caenorhabditis Genetics Center
VC2138	kcnl-2(ok2818) I.	https://wormbase.org/species/c_elegans/strain/WBStrain00037105#03--10	Caenorhabditis Genetics Center
VC2149	T12G3.1(ok2869) IV.	https://wormbase.org/species/c_elegans/strain/WBStrain00037114#03--10	Caenorhabditis Genetics Center
VC2196	T12G3.1(ok2892) IV.	https://wormbase.org/species/c_elegans/strain/WBStrain00037157#03--10	Caenorhabditis Genetics Center
VC2245	ZK1236.1(ok3023) III.	https://wormbase.org/species/c_elegans/strain/WBStrain00037198#03--10	Caenorhabditis Genetics Center
VC2300	F16B12.6(gk1118) X.	https://wormbase.org/species/c_elegans/strain/WBStrain00037238#03--10	Caenorhabditis Genetics Center
VC2309	ZK669.4(ok3001) II.	https://wormbase.org/species/c_elegans/strain/WBStrain00037245#03--10	Caenorhabditis Genetics Center
VC2559	sti-1(ok3354) V.	https://wormbase.org/species/c_elegans/strain/WBStrain00037408#03--10	Caenorhabditis Genetics Center
VC2725	gei-1(gk3062) III; C25A8.5(gk1224) IV.	https://wormbase.org/species/c_elegans/strain/WBStrain00037511#03--10	Caenorhabditis Genetics Center
VC3112	C41A3.1(ok3769) X.	https://wormbase.org/species/c_elegans/strain/WBStrain00037677#03--10	Caenorhabditis Genetics Center
VC320	nrfl-1(ok297) IV.	https://wormbase.org/species/c_elegans/strain/WBStrain00035676#03--10	Caenorhabditis Genetics Center
VC356	tag-77(gk206) IV.	https://wormbase.org/species/c_elegans/strain/WBStrain00035705#03--10	Caenorhabditis Genetics Center
VC364	tbb-1(gk207) III.	https://wormbase.org/species/c_elegans/strain/WBStrain00035711#03--10	Caenorhabditis Genetics Center
VC387	cla-1(ok618) IV.	https://wormbase.org/species/c_elegans/strain/WBStrain00035728#03--10	Caenorhabditis Genetics Center
VC475	hsp-16.2(gk249) V.	https://wormbase.org/species/c_elegans/strain/WBStrain00035801#03--10	Caenorhabditis Genetics Center
VC596	cla-1(gk352) IV.	https://wormbase.org/species/c_elegans/strain/WBStrain00035905#03--10	Caenorhabditis Genetics Center
VC621	lrp-2(gk292) I.	https://wormbase.org/species/c_elegans/strain/WBStrain00035926#03--10	Caenorhabditis Genetics Center
VC631	cla-1(ok937) IV.	https://wormbase.org/species/c_elegans/strain/WBStrain00035934#03--10	Caenorhabditis Genetics Center
VC746	gly-11(gk342) III.	https://wormbase.org/species/c_elegans/strain/WBStrain00036033#03--10	Caenorhabditis Genetics Center
VC876	cpna-2(gk428) II.	https://wormbase.org/species/c_elegans/strain/WBStrain00036140#03--10	Caenorhabditis Genetics Center
VC983	hda-2(ok1479) II.	https://wormbase.org/species/c_elegans/strain/WBStrain00036222#03--10	Caenorhabditis Genetics Center
