## Supplementary material for "A semi-automated genetic screen using genome-wide association analysis identifies modulators of stress-induced sleep in *Caenorhabditis elegans*": Software S1: Fig3_mutants_quiescence_data.csv

Strain_Name	Genotype	Identifier	Source	PreUV_Quiescence_Fraction	PostUV_Quiescence_Fraction	SKAT_Rank_Percentile
AA411	din-1(dh149) II.	https://wormbase.org/species/c_elegans/strain/WBStrain00000024#03--10	Caenorhabditis Genetics Center	0.0497104247104247	0.611607142857143	5
AR10	cysl-1(mr25) X.	https://wormbase.org/species/c_elegans/strain/WBStrain00000222#03--10	Caenorhabditis Genetics Center	0.0715562056415976	0.616430260047281	7.29
AR11	cysl-1(mr26) X.	https://wormbase.org/species/c_elegans/strain/WBStrain00000223#03--10	Caenorhabditis Genetics Center	0.0777071102413568	0.611342592592593	7.29
AR4	cysl-1(mr19) X.	https://wormbase.org/species/c_elegans/strain/WBStrain00000216#03--10	Caenorhabditis Genetics Center	0.197612041571773	0.678729423868313	7.29
CB1126	che-6(e1126) IV.	https://wormbase.org/species/c_elegans/strain/WBStrain00004250#03--10	Caenorhabditis Genetics Center	0.147041502291112	0.685833333333333	1.49
CB6614	egl-8(e2917) V. Outcrossed x3	https://wormbase.org/species/c_elegans/strain/WBStrain00004701#03--10	Caenorhabditis Genetics Center	0.118974469435879	0.798017939814815	0.45
CF367	mig-14(mu71) II.	https://wormbase.org/species/c_elegans/strain/WBStrain00004822#03--10	Caenorhabditis Genetics Center	0.169426779720897	0.578530092592592	0.23
CZ26389	esyt-2(ju1408) III.	https://wormbase.org/species/c_elegans/strain/WBStrain00049860#03--10	Caenorhabditis Genetics Center	0.087248322147651	0.620920138888889	12.37
DA467	eat-6(ad467) V.	https://wormbase.org/species/c_elegans/strain/WBStrain00005464#03--10	Caenorhabditis Genetics Center	0.180766456773168	0.585565476190476	1.73
DA601	eat-6(ad601) V.	https://wormbase.org/species/c_elegans/strain/WBStrain00005489#03--10	Caenorhabditis Genetics Center	0.149888143176734	0.701388888888889	1.73
DA792	eat-6(ad792) V.	https://wormbase.org/species/c_elegans/strain/WBStrain00005516#03--10	Caenorhabditis Genetics Center	0.297739824990461	0.645785440613027	1.73
DA997	eat-6(ad997) V.	https://wormbase.org/species/c_elegans/strain/WBStrain00005529#03--10	Caenorhabditis Genetics Center	0.146430750457596	0.613888888888889	1.73
ET137	C30G12.1(ok910) II.	https://wormbase.org/species/c_elegans/strain/WBStrain00007242#03--10	Caenorhabditis Genetics Center	0	0.567512077294686	12.88
EU1135	tba-1(or346) I.	https://wormbase.org/species/c_elegans/strain/WBStrain00007346#03--10	Caenorhabditis Genetics Center	0.0574324324324324	0.538690476190476	2.7
EU640	cul-2(or209) III.	https://wormbase.org/species/c_elegans/strain/WBStrain00007297#03--10	Caenorhabditis Genetics Center	0.100225225225225	0.62787037037037	0.36
FX627	lgc-11(tm627) X.	https://wormbase.org/species/c_elegans/strain/WBStrain00007565#03--10	Caenorhabditis Genetics Center	0.0603603603603604	0.624398148148148	2.04
HY601	mat-3(or344) III.	https://wormbase.org/species/c_elegans/strain/WBStrain00008573#03--10	Caenorhabditis Genetics Center	0.0328185328185328	0.603422619047619	0.68
IG544	nipi-3(fr4) X.	https://wormbase.org/species/c_elegans/strain/WBStrain00021982#03--10	Caenorhabditis Genetics Center	0.133271202236719	0.657112068965517	0.8
IK777	egl-8(nj77) V. Outcrossed x5	https://wormbase.org/species/c_elegans/strain/WBStrain00022014#03--10	Caenorhabditis Genetics Center	0.0750908410033762	0.778965053763441	0.45
JT47	egl-8(sa47) V.	https://wormbase.org/species/c_elegans/strain/WBStrain00022776#03--10	Caenorhabditis Genetics Center	0.0728403710352333	0.889750957854406	0.45
KG1278	unc-73(ce362) I.	https://wormbase.org/species/c_elegans/strain/WBStrain00023486#03--10	Caenorhabditis Genetics Center	0.201342281879195	0.659053497942387	7.5
MT1083	egl-8(n488) V. Outcrossed x1	https://wormbase.org/species/c_elegans/strain/WBStrain00053903#03--10	Caenorhabditis Genetics Center	0.0629522139589254	0.927520576131687	0.45
MT2840	dig-1(n1321) III.	https://wormbase.org/species/c_elegans/strain/WBStrain00027010#03--10	Caenorhabditis Genetics Center	0.0352348993288591	0.602517361111111	13.45
N2	C. elegans wild isolate	https://wormbase.org/species/c_elegans/strain/WBStrain00000003#03--10	Caenorhabditis Genetics Center	0.0737680480393513	0.584689562706271	NA
NB105	fcd-2(tm1298) IV.	https://wormbase.org/species/c_elegans/strain/WBStrain00028632#03--10	Caenorhabditis Genetics Center	0.00213544844417328	0.547979797979798	1.34
OT136	mua-3(rh195) III.	https://wormbase.org/species/c_elegans/strain/WBStrain00030527#03--10	Caenorhabditis Genetics Center	0.160544217687075	0.59212962962963	6.15
PS9380	kcnl-2(sy1754) I.	https://wormbase.org/species/c_elegans/strain/WBStrain00055306#03--10	Caenorhabditis Genetics Center	0.0276446893549416	0.633596743295019	12.92
PS9381	kcnl-2(sy1755) I.	https://wormbase.org/species/c_elegans/strain/WBStrain00055307#03--10	Caenorhabditis Genetics Center	0.0443784388415261	0.555949074074074	12.92
PS9993	F22G12.4(sy2022) I.	https://wormbase.org/species/c_elegans/strain/WBStrain00055398#03--10	Caenorhabditis Genetics Center	0.0627413127413127	0.548611111111111	0.93
RB1002	T19D2.1(ok923) X.	https://wormbase.org/species/c_elegans/strain/WBStrain00031711#03--10	Caenorhabditis Genetics Center	0.0293624161073825	0.562456597222222	1.31
RB1081	klf-2(ok1043) V.	https://wormbase.org/species/c_elegans/strain/WBStrain00031785#03--10	Caenorhabditis Genetics Center	0.136744966442953	0.588498263888889	0.24
RB1102	ZK370.3(ok1081) III.	https://wormbase.org/species/c_elegans/strain/WBStrain00031806#03--10	Caenorhabditis Genetics Center	0.0578859060402684	0.592476851851852	3.21
RB1104	hsp-3(ok1083) X.	https://wormbase.org/species/c_elegans/strain/WBStrain00031808#03--10	Caenorhabditis Genetics Center	0.105076313130004	0.514414682539682	0.14
RB1128	fcd-2(ok1145) IV.	https://wormbase.org/species/c_elegans/strain/WBStrain00031832#03--10	Caenorhabditis Genetics Center	0.00713087248322148	0.60546875	1.34
RB1187	tbx-41(ok1231) X.	https://wormbase.org/species/c_elegans/strain/WBStrain00031888#03--10	Caenorhabditis Genetics Center	0.13963963963964	0.662731481481481	2.81
RB1265	F45H7.6(ok1347) III.	https://wormbase.org/species/c_elegans/strain/WBStrain00031965#03--10	Caenorhabditis Genetics Center	0.0779220779220779	0.60843253968254	10.51
RB1624	Y57G11C.20(ok1997) IV.	https://wormbase.org/species/c_elegans/strain/WBStrain00032318#03--10	Caenorhabditis Genetics Center	0.213498208779249	0.614865451388889	0.75
RB1699	Y38C9A.1(ok2118) V.	https://wormbase.org/species/c_elegans/strain/WBStrain00032392#03--10	Caenorhabditis Genetics Center	0.0103305785123967	0.631032986111111	20.17
RB1723	C27H2.2(ok2191) IV.	https://wormbase.org/species/c_elegans/strain/WBStrain00032415#03--10	Caenorhabditis Genetics Center	0.0516911974620636	0.504645593869732	8.06
RB1745	clec-66(ok2230) II.	https://wormbase.org/species/c_elegans/strain/WBStrain00032436#03--10	Caenorhabditis Genetics Center	0.185976686683151	0.728983918128655	0.27
RB1747	R10E11.3(ok2232) III.	https://wormbase.org/species/c_elegans/strain/WBStrain00032438#03--10	Caenorhabditis Genetics Center	0.234637452296355	0.515425925925926	12.32
RB1771	Y52D3.1(ok2275) III.	https://wormbase.org/species/c_elegans/strain/WBStrain00032462#03--10	Caenorhabditis Genetics Center	0.186034235728829	0.396410736579276	12.91
RB1775	strd-1(ok2283) III.	https://wormbase.org/species/c_elegans/strain/WBStrain00032466#03--10	Caenorhabditis Genetics Center	0.0426844974974055	0.499537037037037	12.91
RB1777	F45E4.3(ok2285) IV.	https://wormbase.org/species/c_elegans/strain/WBStrain00032468#03--10	Caenorhabditis Genetics Center	0.151492742096769	0.70849358974359	49.51
RB1982	vit-1(ok2616) X.	https://wormbase.org/species/c_elegans/strain/WBStrain00032666#03--10	Caenorhabditis Genetics Center	0.0253378378378378	0.552647569444444	1.41
RB2016	gfi-1(ok2669) V.	https://wormbase.org/species/c_elegans/strain/WBStrain00032700#03--10	Caenorhabditis Genetics Center	0.0498761217588487	0.678015350877193	0.05
RB2206	T25D3.3(ok2986) II.	https://wormbase.org/species/c_elegans/strain/WBStrain00032887#03--10	Caenorhabditis Genetics Center	0.0574324324324324	0.618501984126984	1.04
RB2371	nhl-3(ok3223) II.	https://wormbase.org/species/c_elegans/strain/WBStrain00033047#03--10	Caenorhabditis Genetics Center	0.0727825140576818	0.675143678160919	0.95
RB2372	K06A1.5(ok3224) II.	https://wormbase.org/species/c_elegans/strain/WBStrain00033048#03--10	Caenorhabditis Genetics Center	0.0944391179290508	0.611607142857143	5.51
RB2456	grd-7(ok3395) X.	https://wormbase.org/species/c_elegans/strain/WBStrain00033131#03--10	Caenorhabditis Genetics Center	0.310273618998451	0.72008547008547	0.71
RB2501	ZK858.6(ok3464) I.	https://wormbase.org/species/c_elegans/strain/WBStrain00033176#03--10	Caenorhabditis Genetics Center	0.22719363658961	0.577199074074074	1.35
RB2533	F49B2.3(ok3512) I.	https://wormbase.org/species/c_elegans/strain/WBStrain00033208#03--10	Caenorhabditis Genetics Center	0.0735979979524514	0.436240583804143	0.02
RB2535	K10H10.2(ok3516) II.	https://wormbase.org/species/c_elegans/strain/WBStrain00033210#03--10	Caenorhabditis Genetics Center	0.12751677852349	0.558055555555556	1.68
RB2561	F42H10.7(ok3569) III.	https://wormbase.org/species/c_elegans/strain/WBStrain00033236#03--10	Caenorhabditis Genetics Center	0.224242424242424	0.753842592592593	15.29
RB2572	Y38F1A.6(ok3580) II.	https://wormbase.org/species/c_elegans/strain/WBStrain00033247#03--10	Caenorhabditis Genetics Center	0.0771920387305003	0.582532051282051	1.17
RB684	tank-1(ok446) V.	https://wormbase.org/species/c_elegans/strain/WBStrain00031422#03--10	Caenorhabditis Genetics Center	0.299227799227799	0.647172619047619	8.7
RB709	snf-7(ok482) III.	https://wormbase.org/species/c_elegans/strain/WBStrain00031444#03--10	Caenorhabditis Genetics Center	0.0511744966442953	0.555338541666667	3.02
RB778	F32E10.7(ok560) IV.	https://wormbase.org/species/c_elegans/strain/WBStrain00031491#03--10	Caenorhabditis Genetics Center	0.073620664345579	0.692236733001658	49.51
RB830	epac-1(ok655) III.	https://wormbase.org/species/c_elegans/strain/WBStrain00031543#03--10	Caenorhabditis Genetics Center	0.0586129753914989	0.572916666666667	5.45
RB899	C17G1.7(ok762) X.	https://wormbase.org/species/c_elegans/strain/WBStrain00031611#03--10	Caenorhabditis Genetics Center	0.0702452920518714	0.690812841530055	7.29
RB956	F48E8.7(ok851) III.	https://wormbase.org/species/c_elegans/strain/WBStrain00031667#03--10	Caenorhabditis Genetics Center	0.0520134228187919	0.571571180555555	1.13
RM2221	egl-8(md1971) V. Outcrossed x2	https://wormbase.org/species/c_elegans/strain/WBStrain00033391#03--10	Caenorhabditis Genetics Center	0.0849194832416309	0.855324074074074	0.45
SV1005	bmk-1(ok391) V.	https://wormbase.org/species/c_elegans/strain/WBStrain00034607#03--10	Caenorhabditis Genetics Center	0.026006711409396	0.556987847222222	2.33
UV21	him-19(jf6) I.	https://wormbase.org/species/c_elegans/strain/WBStrain00035461#03--10	Caenorhabditis Genetics Center	0.0556569343065693	0.613888888888889	0.47
UV26	him-19(tm3538) I.	https://wormbase.org/species/c_elegans/strain/WBStrain00035462#03--10	Caenorhabditis Genetics Center	0.0321381600578681	0.612962962962963	0.47
VC1293	F45C12.3(gk583) II.	https://wormbase.org/species/c_elegans/strain/WBStrain00036486#03--10	Caenorhabditis Genetics Center	0.0452290633206887	0.568900966183575	11.33
VC16	haf-2(gk13) II.	https://wormbase.org/species/c_elegans/strain/WBStrain00035486#03--10	Caenorhabditis Genetics Center	0.0656459731543624	0.640559895833333	1.79
VC1715	crn-3(ok2269) II.	https://wormbase.org/species/c_elegans/strain/WBStrain00036816#03--10	Caenorhabditis Genetics Center	0.122302293948888	0.633760683760684	1.28
VC1977	F35D2.4(ok2142) II.	https://wormbase.org/species/c_elegans/strain/WBStrain00037005#03--10	Caenorhabditis Genetics Center	0.0674058943682521	0.576932367149758	13.42
VC1995	T12A2.15(ok2509) III.	https://wormbase.org/species/c_elegans/strain/WBStrain00037019#03--10	Caenorhabditis Genetics Center	0.0884228187919463	0.5971875	12.37
VC2138	kcnl-2(ok2818) I.	https://wormbase.org/species/c_elegans/strain/WBStrain00037105#03--10	Caenorhabditis Genetics Center	0.0477171260890681	0.506272401433692	12.92
VC2149	T12G3.1(ok2869) IV.	https://wormbase.org/species/c_elegans/strain/WBStrain00037114#03--10	Caenorhabditis Genetics Center	0.049268018018018	0.608535879629629	3.3
VC2196	T12G3.1(ok2892) IV.	https://wormbase.org/species/c_elegans/strain/WBStrain00037157#03--10	Caenorhabditis Genetics Center	0.0563857398462529	0.664565527065527	3.3
VC2245	ZK1236.1(ok3023) III.	https://wormbase.org/species/c_elegans/strain/WBStrain00037198#03--10	Caenorhabditis Genetics Center	0.0668792954027853	0.480462962962963	0.42
VC2300	F16B12.6(gk1118) X.	https://wormbase.org/species/c_elegans/strain/WBStrain00037238#03--10	Caenorhabditis Genetics Center	0.0725225225225225	0.58412037037037	13.27
VC2559	sti-1(ok3354) V.	https://wormbase.org/species/c_elegans/strain/WBStrain00037408#03--10	Caenorhabditis Genetics Center	0.155620805369128	0.683463541666667	0.18
VC2725	gei-1(gk3062) III; C25A8.5(gk1224) IV.	https://wormbase.org/species/c_elegans/strain/WBStrain00037511#03--10	Caenorhabditis Genetics Center	0.180495005535505	0.634458812260536	45.1; 32.97
VC3112	C41A3.1(ok3769) X.	https://wormbase.org/species/c_elegans/strain/WBStrain00037677#03--10	Caenorhabditis Genetics Center	0.00713087248322148	0.600260416666667	16.91
VC320	nrfl-1(ok297) IV.	https://wormbase.org/species/c_elegans/strain/WBStrain00035676#03--10	Caenorhabditis Genetics Center	0.348799296785874	0.631185699588477	18.39
VC356	tag-77(gk206) IV.	https://wormbase.org/species/c_elegans/strain/WBStrain00035705#03--10	Caenorhabditis Genetics Center	0.0587318087318087	0.560897435897436	0.08
VC387	cla-1(ok618) IV.	https://wormbase.org/species/c_elegans/strain/WBStrain00035728#03--10	Caenorhabditis Genetics Center	0.117559292932427	0.739761396011396	49.51
VC596	cla-1(gk352) IV.	https://wormbase.org/species/c_elegans/strain/WBStrain00035905#03--10	Caenorhabditis Genetics Center	0.136247657053026	0.695648148148148	49.51
VC621	lrp-2(gk292) I.	https://wormbase.org/species/c_elegans/strain/WBStrain00035926#03--10	Caenorhabditis Genetics Center	0.11025886864813	0.598462301587302	58.04
VC631	cla-1(ok937) IV.	https://wormbase.org/species/c_elegans/strain/WBStrain00035934#03--10	Caenorhabditis Genetics Center	0.116961083187539	0.672267025089606	49.51
VC746	gly-11(gk342) III.	https://wormbase.org/species/c_elegans/strain/WBStrain00036033#03--10	Caenorhabditis Genetics Center	0	0.591944444444444	1.55
VC876	cpna-2(gk428) II.	https://wormbase.org/species/c_elegans/strain/WBStrain00036140#03--10	Caenorhabditis Genetics Center	0.0586129753914989	0.563564814814815	11.8
VC983	hda-2(ok1479) II.	https://wormbase.org/species/c_elegans/strain/WBStrain00036222#03--10	Caenorhabditis Genetics Center	0.0725826497638578	0.528343621399177	0.99
tm10810	haf-2(tm10810) II.	https://shigen.nig.ac.jp/c.elegans/DetailsSearch?allele=tm10810	National BioResource Project (Japan)	0.0198198198198198	0.58087962962963	1.79
tm10863	F49B2.3(tm10863) I.	https://shigen.nig.ac.jp/c.elegans/DetailsSearch?allele=tm10863	National BioResource Project (Japan)	0.0989542687685344	0.603343023255814	0.02
tm10921	Y37A1A.4/C27H2.2 (tm10921) IV.	https://shigen.nig.ac.jp/c.elegans/DetailsSearch?allele=tm10921	National BioResource Project (Japan)	0.11534749034749	0.422619047619048	8.06
tm10937	F49B2.3(tm10937) I.	https://shigen.nig.ac.jp/c.elegans/DetailsSearch?allele=tm10937	National BioResource Project (Japan)	0.0369127516778523	0.569460978835979	0.02
tm12611	nhl-3(tm12611) II.	https://shigen.nig.ac.jp/c.elegans/DetailsSearch?allele=tm12611	National BioResource Project (Japan)	0.121621621621622	0.604296875	0.95
tm12674	crmb-1(tm12674) IV.	https://shigen.nig.ac.jp/c.elegans/DetailsSearch?allele=tm12674	National BioResource Project (Japan)	0.0242643262777491	0.596367521367521	25.53
tm2516	nhl-3(tm2516) II.	https://shigen.nig.ac.jp/c.elegans/DetailsSearch?allele=tm2516	National BioResource Project (Japan)	0.450591216216216	0.867317708333333	0.95
tm3221	F22G12.4(tm3221) I.	https://shigen.nig.ac.jp/c.elegans/DetailsSearch?allele=tm3221	National BioResource Project (Japan)	0.191754554170662	0.654662698412698	0.93
tm3373	K09A9.1/tmC24(tm3373) X.	https://shigen.nig.ac.jp/c.elegans/DetailsSearch?allele=tm3373	National BioResource Project (Japan)	0.098274209012464	0.603918650793651	0.8
tm5036	che-6(tm5036) IV.	https://shigen.nig.ac.jp/c.elegans/DetailsSearch?allele=tm5036	National BioResource Project (Japan)	0.105855855855856	0.601388888888889	1.49
