## Supplementary material for "A semi-automated genetic screen using genome-wide association analysis identifies modulators of stress-induced sleep in *Caenorhabditis elegans*": Software S1: combined_phenotype.csv

Strain	Phenotype
VC20464	-0.74729871
VC20114	0.594826947
VC20451	-0.543908293
VC20492	-1.058661819
VC20489	-1.401412337
VC20506	0.059985478
VC20467	-0.498710422
VC20522	0.621192372
VC20407	0.313595752
VC20445	-0.005300335
VC20142	1.284094474
VC40238	-0.388226738
VC20457	-0.629282048
VC40332	-3.050004667
VC20141	-0.967010581
VC20426	-1.00216448
VC20446	-0.579062192
VC20725	0.063751968
VC20412	-0.212457242
VC20500	0.578505494
VC20513	0.152892212
VC20123	0.90116807
VC20447	0.791939883
VC20606	0.799472861
VC20748	0.746742012
VC20712	0.741720026
VC20434	0.090117392
VC40511	-1.176678481
VC20686	-0.34930635
VC20759	-0.395759717
VC20443	-1.585970309
VC20448	-0.414592163
VC40231	-0.60417212
VC20405	-0.257655112
VC20624	0.888613106
VC20569	-0.938134164
VC20413	-0.571529213
VC20734	-0.179814335
VC20438	-0.803796048
VC20666	1.221319653
VC20768	0.967709379
VC20165	-0.292809011
VC20701	-0.011577817
VC20229	0.131548773
VC20488	-0.230034191
VC20406	-1.154079545
VC20614	-1.412711805
VC20521	-2.075613907
VC20511	-0.004044838
VC20410	0.908701048
VC20453	-0.51000989
VC20525	-0.074352637
VC20558	-0.019110795
VC20697	-0.557718753
VC20774	-1.308505603
VC20439	0.643791307
VC20411	-0.247611141
VC20161	0.61491489
VC20163	-2.479883749
VC20727	-0.545163789
VC40657	-1.83706959
VC40359	0.54837358
VC40557	-2.518804138
VC20079	-0.47485599
VC20400	-3.295203115
VC20418	-0.409570177
VC20442	-0.104484551
VC20503	0.179257637
VC40270	-2.417108929
VC20046	0.208134054
VC20169	0.357538126
VC20414	0.496898227
VC40443	-0.356839328
VC20460	0.339961177
VC20491	1.001607782
VC20652	-0.563996235
VC40025	-0.728466264
VC20440	-1.761739806
VC20472	-0.998397991
VC20475	-0.704611832
VC20738	0.314851249
VC30158	1.287860963
VC30169	-0.576551199
VC40138	0.989052818
VC40178	-0.172281357
VC20223	-0.468578508
VC20505	-1.411456309
VC20548	0.211900543
VC20635	0.332428198
VC40085	0.737953537
VC41032	-0.442213084
VC20490	-0.250122134
VC20598	-0.417103156
VC20620	-0.309130465
VC20629	-0.402037199
VC20639	-1.483019604
VC30081	-0.256399616
VC30222	0.500664717
VC40542	-0.479877976
VC20047	-0.345539861
VC20424	-1.622379705
VC20594	0.694011163
VC30159	-0.397015213
VC30175	-0.366883299
VC40566	-0.526331343
VC40687	-0.624260062
VC40860	-0.880381329
VC20132	0.260864903
VC20146	-0.319174436
VC20409	-0.083141112
VC20540	0.206878558
VC20615	-0.949433631
VC20623	-0.242589155
VC40106	0.260864903
VC40623	-0.577806695
VC20122	0.254587421
VC20155	0.051197004
VC20523	-1.554582899
VC20546	-0.350561846
VC20628	-0.615471588
VC20637	0.962687394
VC20007	-1.511896021
VC20048	-0.533864321
VC20055	0.053707996
VC20060	-1.305994611
VC20131	0.018554097
VC20140	-0.163492882
VC20147	-0.550185775
VC20143	0.636258328
VC20378	-0.348050853
VC20461	-1.000908984
VC30243	0.306062774
VC41031	-0.800029559
VC10128	-1.4842751
VC20125	-2.134622238
VC20583	-0.833927962
VC20595	-0.184836321
VC20082	-0.802540552
VC20128	-0.459790033
VC20149	0.368837594
VC20150	-1.392623862
VC20198	0.386414544
VC20233	-0.798774063
VC20571	0.321128731
VC30114	-1.156590538
VC10118	-0.679501904
VC20009	-0.290298019
VC20033	-0.086907601
VC20091	0.220689018
VC20136	0.304807277
VC20137	-0.972032567
VC20139	-0.272721069
VC20239	-0.7159113
VC20126	0.635002832
VC20134	0.121504802
VC20190	-0.885403315
VC20520	-0.615471588
VC20694	0.057474486
VC20719	0.13280427
VC20771	0.449189364
VC40260	0.065007464
VC20262	-0.001533845
VC20293	0.085095406
VC20432	0.029853565
VC20631	1.728540201
VC20640	-0.296575501
VC40195	-0.69833435
VC20124	0.282208342
VC20148	-0.496199429
VC20151	0.523263652
VC20160	0.211900543
VC20172	-0.074352637
VC20263	0.274675364
VC20750	0.288485824
VC40361	0.376370573
VC10130	-0.580317688
VC20074	0.842159739
VC20157	-0.351817343
VC20245	0.249565436
VC20250	0.469277306
VC20602	0.06626296
VC40635	2.016048878
VC20226	0.257098414
VC20711	0.554651062
VC20419	0.455466846
VC20739	0.690244674
VC20145	0.304807277
VC20152	-0.631793041
VC20153	0.380137062
VC30077	-0.231289688
VC40248	-0.054264694
VC40907	-0.388226738
VC20189	0.409013479
VC20612	-0.138382954
VC20678	-2.049248482
VC20761	-1.720308424
VC20182	-0.694567861
VC40213	1.33054784
VC40216	-1.1000932
VC40295	-0.87661484
VC20610	-1.056150826
VC20656	-0.055520191
VC20380	0.110205335
VC20423	-1.32357156
VC20466	0.019809593
VC20560	0.11522732
VC30024	0.41905745
VC40154	-0.68452389
VC20222	0.742975523
VC20421	-0.350561846
VC20425	0.930044487
VC40251	-0.25137763
VC40697	-1.440332726
VC40794	0.057474486
VC20477	0.427845925
VC40922	-1.648745129
VC20603	-0.149682421
VC20609	-0.104484551
VC30074	-0.152193414
VC40250	-1.156590538
VC40473	-0.609194106
VC41013	0.302296285
VC20200	0.301040788
VC20607	-0.360605817
VC20618	0.053707996
VC20647	0.137826256
VC40212	-0.949433631
VC40870	0.437889896
VC20605	0.13280427
VC20632	-0.064308666
VC20638	0.047430514
VC40788	-1.052384337
VC20604	0.014787608
VC20613	-0.078119126
VC20617	-1.760484309
VC30072	-0.3317294
VC10116	0.231988486
VC30071	-0.472344997
VC30075	-0.95696661
VC30076	-0.569018221
VC20023	-0.373160781
VC20040	-0.305363976
VC20175	0.4366344
VC20601	-0.457279041
VC20608	-0.896702782
VC30078	-0.601661127
VC40174	-0.078119126
VC40257	-0.52382035
VC20599	-0.616727084
VC40196	0.361304616
VC20600	0.363815608
VC40533	-1.454143186
VC20019	-0.768642149
VC20056	-0.856526897
VC20716	-1.061172812
VC40804	-0.419614148
VC20029	-0.65313648
VC20383	-0.093185083
VC20386	-1.755462324
VC30174	-1.047362351
VC40741	-0.639326019
VC40973	0.210645047
VC20170	-0.536375314
VC20636	0.280952846
VC30163	-1.013463948
VC40748	-0.945667142
VC20626	-1.759228813
VC20627	-0.305363976
VC20643	-0.402037199
VC40694	0.047430514
VC20236	-0.5413973
VC40035	-1.062428308
VC20586	0.395203019
VC30107	-0.767386653
VC40300	-1.952575259
VC40341	-0.395759717
VC40719	-1.798149201
VC41004	-0.98835402
VC20309	0.380137062
VC30014	-0.198646781
VC30070	-0.940645157
VC40641	-1.555838395
VC20167	0.191812601
VC20227	-0.307874968
VC20387	-1.424011273
VC40721	-0.607938609
VC20199	-0.51000989
VC20746	0.063751968
VC20494	0.147870227
VC20552	-1.808193173
VC20568	-1.297206136
VC20578	-1.583459316
VC20585	-0.483644465
VC40095	-0.69833435
VC20574	-0.646858998
VC20787	-0.507498897
VC40071	-1.123947632
VC40144	-0.166003875
VC20512	-0.972032567
VC20589	0.172980155
VC20454	0.69150017
VC30188	0.535818616
VC20572	-0.459790033
VC20592	-1.397645848
VC20662	-0.994631502
VC40916	-0.216223731
VC20664	-0.149682421
VC20685	-0.423380638
VC20706	-1.034807387
VC40118	-1.303483618
VC20064	-0.353072839
VC20556	-0.266443587
VC20579	-0.1572154
VC20633	-0.199902278
VC20658	-0.472344997
VC20690	-1.159101531
VC20709	0.4366344
VC20024	-2.449751836
VC20068	-2.612966368
VC30001	0.937577466
VC30019	-0.281509544
VC20728	-0.462301026
VC40093	-3.55546752
VC40894	-0.798774063
VC41029	-2.983337808
VC20580	-2.861554657
VC20625	-0.360605817
VC40826	-2.802546326
VC40920	-0.998397991
VC20517	0.0524525
VC20551	0.046175018
VC20591	-1.357469963
VC20641	-1.181700466
VC20550	-0.070586148
VC20593	-0.315407947
VC20659	0.131548773
VC40074	0.097650371
VC20590	-1.249497272
VC20261	-0.089418594
VC20650	0.032364557
VC20667	0.10141686
VC20689	-0.471089501
VC30004	-0.620493573
VC20508	0.008510126
VC20536	0.385159047
VC20567	-1.373791416
VC20642	-0.946922639
VC20660	-0.066819659
VC30236	0.535818616
VC20228	-1.017230437
VC20284	-0.748554207
VC20655	0.326150716
VC20668	-0.085652105
VC20377	-0.327962911
VC20616	-1.313527589
VC20702	0.009765622
VC20273	0.072540442
VC20561	-1.072472279
VC20566	-0.714655804
VC20575	0.105183349
VC20682	0.156658702
VC20570	-1.913654871
VC40258	-3.241593419
VC20264	-2.515037649
VC20288	-1.061172812
VC20209	-2.031671533
VC20535	-1.196891973
VC41018	-3.97455222
VC20220	-0.26895458
VC20238	-1.844602568
VC30026	-0.383204753
VC40201	-2.472350771
VC20026	-0.399526206
VC20059	0.301040788
VC20197	-0.330473904
VC20305	0.086350903
VC20483	0.672667724
VC40050	0.544607091
VC40132	-0.561485242
VC40197	0.264631392
VC20519	0.809516832
VC40998	0.732931552
VC20093	0.41905745
VC30084	1.176121783
VC30117	-0.664435947
VC30146	-0.311641458
VC40125	-0.658158465
VC40750	-0.476111487
VC20507	0.552140069
VC20596	0.48559876
VC30100	0.570972515
VC40026	0.058729982
VC20565	-0.781197113
VC40827	0.105183349
VC20562	-0.63555953
VC20661	0.372604083
VC20577	1.391439416
VC20630	0.041153032
VC40000	0.401480501
VC40568	2.59859921
VC20588	0.40524699
VC20597	-0.21999022
VC30002	0.267142385
VC40608	-1.633679172
VC20516	-1.655022611
VC20681	-1.136502596
VC40043	-0.781197113
VC40253	0.538329609
VC20648	-0.378182767
VC20665	-0.687034883
VC20554	-0.491177444
VC20564	0.344983162
VC20688	0.323639723
VC40661	-0.081885615
VC20663	-0.104484551
VC20687	-1.557093892
VC30063	-0.518798364
VC30221	-0.42965812
VC30257	-0.585339674
VC40224	-0.225012206
VC30017	-0.437191098
VC40883	0.874802645
VC20338	-1.073727776
VC20778	0.347494155
VC20328	-0.133360968
VC40239	-0.945667142
VC20754	-1.973918698
VC20756	-0.467323012
VC20555	-0.789985588
VC40011	0.559673048
VC20684	-0.074352637
VC30225	0.004743637
VC40033	0.108949838
VC40038	-1.319805071
VC20657	-0.294064508
VC20704	-0.267699083
VC20732	-0.047987212
VC30116	-1.388857373
VC20789	0.194323594
VC40098	0.2269665
VC20504	-0.163492882
VC20515	-0.079374623
VC20743	-0.797518566
VC20781	-0.339262378
VC40052	-0.551441271
VC40364	-0.438446595
VC20257	-0.340517875
VC20539	0.96394289
VC20545	-2.400787476
VC40291	1.066893595
VC20530	0.231988486
VC20752	-1.525706481
VC30083	0.110205335
VC40006	0.409013479
VC20319	0.046175018
VC40064	0.289741321
VC20395	0.632491839
VC20559	-1.236942308
VC30220	-0.164748378
VC40342	-1.062428308
VC20542	-0.856526897
VC20634	0.08383991
VC20348	0.48559876
VC20753	-1.672599561
VC30112	-0.284020537
VC40076	-0.841460941
VC20315	-0.708378322
VC20327	0.32489522
VC20541	-0.709633818
VC40527	0.319873234
VC30079	0.449189364
VC30085	-0.748554207
VC20480	-0.101973558
VC30050	-1.506874035
VC40676	-0.223756709
VC20379	-0.02789927
VC20553	0.186790615
VC20576	-0.153448911
VC40609	-0.718422293
VC20186	-1.022252423
VC20206	0.681456199
VC20283	-0.361861314
VC40903	-0.87661484
VC20367	-0.78245261
VC20404	-1.299717129
VC20037	-0.374416278
VC20195	-0.012833313
VC20062	0.61491489
VC20219	-0.409570177
VC20259	-1.071216783
VC30007	0.671412228
VC20278	-1.145291071
VC20323	0.573483508
VC20336	1.225086142
VC20376	0.960176401
VC20171	-0.433424609
VC20279	0.229477493
VC40108	0.180513133
VC40759	-0.81007353
VC20308	-0.218734724
VC20341	0.088861896
VC20180	1.808891971
VC20389	1.328036848
VC30099	0.710332616
VC40274	2.321134504
VC20268	0.547118084
VC20358	1.272795006
VC20360	1.355657769
VC20458	0.38767004
VC40140	-0.61798258
VC40632	-0.046731716
VC41011	-0.789985588
VC41026	1.936952604
VC20211	0.564695033
VC40059	0.560928544
VC30172	1.186165754
VC40113	0.70907712
VC40115	1.581647122
VC41015	0.712843609
VC20350	0.013532111
VC30264	-1.072472279
VC20267	0.092628385
VC41021	2.024837353
VC30051	-1.077494265
VC40143	-1.187977948
VC30231	0.159169694
VC20280	-0.204924263
VC40164	-0.722188782
VC40070	1.291627452
VC40799	0.019809593
VC20306	-1.617357719
VC20736	0.694011163
VC20371	1.963318029
VC30045	1.040528171
VC40037	1.088237034
VC40146	1.250196071
VC20403	-0.763620163
VC40206	0.312340256
VC20271	0.396458515
VC20311	-0.160981889
VC20429	0.558417551
VC40145	-0.23380068
VC40182	1.007885264
VC41020	0.100161363
VC20322	1.109580473
VC20331	0.479321278
VC20370	-1.500596553
VC20683	-1.500596553
VC30041	1.500039855
VC40222	1.713474244
VC20431	0.958920905
VC20366	-0.266443587
VC40018	-1.107626179
VC40082	-1.028529905
VC20359	0.065007464
VC30056	0.86978066
VC40031	0.955154415
VC40136	0.152892212
VC30179	1.024206718
VC40152	1.261495538
VC40169	-0.477366983
VC41024	1.54021574
VC20428	1.626844992
VC20587	1.132179408
VC20164	-1.259541244
VC20435	1.530171769
VC20479	1.579136129
VC20563	0.746742012
VC20649	1.051827639
VC41028	0.508197695
VC20210	0.582271983
VC20230	1.552770704
VC20416	1.395833654
VC20417	1.520127798
VC20312	0.044919522
VC20408	1.276561495
VC20415	-0.343028868
VC20573	0.322384227
VC20473	-0.437191098
VC20474	-0.305363976
VC20509	1.532682762
VC40067	-0.222501213
VC20368	0.490620745
VC20372	-1.044851358
VC20484	1.143478876
VC20526	2.386420317
VC20514	0.879824631
VC40139	0.134059766
VC20437	1.13845689
VC20486	1.497528862
VC30012	1.295393941
VC30170	1.427221064
VC20430	-0.511265386
VC20476	0.398969508
VC20456	-0.688290379
VC20463	0.805750343
VC20465	0.043664025
VC20501	1.695897294
VC10129	-0.009066824
VC20213	0.925022502
VC20427	0.744231019
VC20433	1.287860963
VC20025	0.876058142
VC20436	-0.162237385
VC20449	1.14222338
VC20478	0.961431897
VC20441	-0.216223731
VC20455	-0.892936293
VC20785	2.113977597
VC40812	2.61240967
VC20044	-0.968266078
VC20770	2.058735756
VC20154	0.643791307
VC20531	0.343727666
VC30090	0.280952846
VC40058	0.830860271
VC20127	-0.467323012
VC20158	0.495642731
VC20499	0.525774645
VC20133	0.169213666
VC20159	1.385789682
VC20162	1.444798013
VC20485	1.128412919
VC20496	1.74988364
VC41033	1.167333308
VC20110	2.80450062
VC20345	1.841534877
VC20527	0.361304616
VC40103	0.825838286
VC20469	-0.738510235
VC20498	1.442287021
VC20510	0.909956545
VC40749	1.759927611
VC20111	-1.144035574
VC20135	0.535818616
VC20156	1.471163438
VC20495	1.340591812
VC20452	1.231363624
VC20468	1.085726041
VC20529	1.135945898
VC20493	1.876688777
VC20671	0.445422875
VC40053	1.022951221
VC20459	1.654465913
VC40073	0.750508501
VC20138	-0.05928668
VC20420	0.012276615
VC20497	0.539585105
VC20528	0.322384227
VC20130	0.234499479
VC20269	-0.479877976
VC20502	1.825213424
VC20547	0.779384919
VC20397	0.810772329
VC20450	-0.676990912
VC20518	1.549004215
VC20677	1.188676747
VC40663	0.254587421
VC20696	1.92439764
VC30136	1.319248373
VC20731	0.775618429
VC40218	0.48559876
VC30138	0.840904242
VC40277	-0.576551199
VC40280	1.054338631
VC20471	-0.340517875
VC20674	0.680200703
VC20714	1.105813984
VC30135	1.624333999
VC40390	1.133434905
VC20611	0.881080127
VC20646	0.854714703
VC20654	2.03613682
VC40221	-0.365627803
VC20730	1.549004215
VC40246	1.221319653
VC40491	1.579136129
VC20713	1.33054784
VC20723	0.599848933
VC30031	1.358168761
VC40793	1.31673738
VC30061	1.694641798
VC40422	-0.260166105
VC40414	1.144734373
VC40986	0.783151408
VC30086	-1.16663451
VC30094	0.786917897
VC40395	0.037386543
VC40968	1.805125482
VC20720	-0.304108479
VC20779	0.686478185
VC40233	0.506942199
VC40286	-0.840205444
VC20672	0.2621204
VC40470	0.0524525
VC40402	0.826466034
VC40493	0.809516832
VC40448	1.384534186
VC40928	1.169844301
VC20692	1.569092157
VC20758	1.246429581
VC40223	1.145989869
VC40486	1.304182416
VC20215	0.996585797
VC20581	2.258359684
VC40449	1.45986397
VC40452	1.004118775
VC20763	2.081334691
VC20775	1.556537193
VC40437	0.701544141
VC40761	1.827724417
VC20698	0.967709379
VC20710	0.799472861
VC40729	1.596713078
VC40298	1.090748027
VC20679	1.782526546
VC20751	0.154147709
VC40403	1.341847308
VC40884	1.630611481
VC20764	0.480576774
VC20767	1.528916273
VC20765	-1.080005258
VC20766	0.942599451
VC40321	2.121510576
VC40468	1.626844992
VC20017	-0.069330651
VC20676	1.359424258
VC20691	-0.066819659
VC30000	-0.477366983
VC40017	1.747372647
VC40844	0.881080127
VC30039	0.473043796
VC30064	1.04429466
VC40114	1.923142144
VC40401	1.429732057
VC20240	0.871036156
VC20747	1.167333308
VC20718	0.843415235
VC20721	0.368837594
VC20733	-1.096326711
VC30080	1.47744092
VC20316	1.389556172
VC20741	1.608012546
VC30062	0.02106509
VC40516	1.468652445
VC20217	1.104558488
VC20301	-0.079374623
VC20717	0.240776961
VC39965	0.390181033
VC30113	1.262751035
VC40809	1.624333999
VC20755	-3.054352277
VC20235	-2.811072848
VC20401	-2.451022982
VC20354	-2.078606258
VC30239	-2.002496132
VC20740	-1.800092581
VC40385	-1.689340727
VC20183	-1.541574757
VC20332	-1.513227124
VC20265	-1.421357554
VC20174	-1.294458928
VC20192	-1.267757443
VC20008	-1.251218939
VC40303	-1.224739728
VC20225	-1.202966312
VC40237	-1.174435389
VC20058	-1.135218339
VC40205	-1.114987322
VC30204	-1.108347398
VC30176	-1.105860914
VC30234	-1.085688658
VC40061	-1.042695152
VC40649	-1.031002661
VC20422	-1.027201996
VC20251	-1.01558213
VC20255	-1.013728484
VC30230	-0.978746827
VC40092	-0.938043728
VC40631	-0.926109157
VC40851	-0.89213488
VC20057	-0.875586945
VC20788	-0.865419562
VC20188	-0.844770091
VC20203	-0.839274862
VC40550	-0.827883853
VC20103	-0.821481942
VC40764	-0.818576975
VC40350	-0.796789725
VC40738	-0.780449288
VC40380	-0.766073975
VC40423	-0.75327109
VC20036	-0.739053513
VC40015	-0.729017342
VC40602	-0.710003847
VC20184	-0.708551363
VC30110	-0.662148652
VC20196	-0.66139753
VC30182	-0.651178272
VC10124	-0.649362668
VC40268	-0.631206626
VC40464	-0.602883202
VC20118	-0.597296727
VC20212	-0.582185314
VC40752	-0.566571118
VC20231	-0.566571118
VC40014	-0.559696031
VC20342	-0.554392604
VC30256	-0.54810383
VC20298	-0.534979606
VC30226	-0.53268243
VC20201	-0.524085981
VC40120	-0.519469159
VC20294	-0.498080943
VC40069	-0.476020473
VC20742	-0.473975307
VC40798	-0.472522823
VC40075	-0.454729903
VC30126	-0.444897708
VC30003	-0.443525031
VC40003	-0.426574072
VC40024	-0.424643687
VC30177	-0.413645374
VC40193	-0.399898657
VC20277	-0.388641911
VC20705	-0.385736945
VC40475	-0.378370779
VC40021	-0.361038625
VC20018	-0.339620599
VC40045	-0.338003061
VC40603	-0.334508975
VC20216	-0.324006403
VC40702	-0.316017745
VC40065	-0.305608281
VC40068	-0.297474375
VC40413	-0.296592306
VC40027	-0.278206971
VC40023	-0.25235056
VC40096	-0.22969182
VC20202	-0.228142504
VC40765	-0.200545321
VC30232	-0.187814732
VC40030	-0.174763742
VC40013	-0.157333942
VC20077	-0.127585966
VC40391	-0.112306959
VC30121	-0.100323972
VC20038	-0.063285647
VC20307	-0.036051585
VC20054	-0.031019767
VC30255	-0.024794839
VC20193	-0.024794839
VC40077	-0.013901214
VC40063	-0.004782846
VC40194	0.011614076
VC40066	0.021426563
VC40923	0.060119571
VC40435	0.081102181
VC41008	0.083657249
VC20224	0.125816509
VC20178	0.126989668
VC20285	0.172379772
VC40421	0.176616182
VC30180	0.178357534
VC20260	0.189446451
VC30178	0.210411691
VC20166	0.216511057
VC30185	0.219222359
VC40079	0.245147356
VC30229	0.291265532
VC10126	0.306786354
VC20295	0.331398764
VC40029	0.335784146
VC20524	0.354400141
VC20173	0.378269283
VC40046	0.383062478
VC20187	0.393133029
VC40022	0.432605364
VC20028	0.45200702
VC30128	0.452394349
VC40107	0.453169007
VC40112	0.484184611
VC40012	0.492773385
VC40001	0.527929991
VC40072	0.539131811
VC40104	0.543684788
VC40009	0.548240346
VC20365	0.550803552
VC40489	0.562008424
VC40089	0.578711982
VC40386	0.578991306
VC20030	0.584885036
VC40010	0.611905498
VC40134	0.646475915
VC40016	0.653367465
VC40561	0.670074578
VC20185	0.720425938
VC20069	0.77443411
VC20221	0.791500789
VC20381	0.805195632
VC20708	0.818986242
VC40418	0.824617409
VC30057	0.862367328
VC40387	0.887001567
VC30181	0.893906966
VC20363	0.913509388
VC30210	0.918202026
VC40127	0.919682442
VC40366	0.963377982
VC20181	0.983954829
VC20176	0.98431795
VC40102	1.003079193
VC20320	1.006661985
VC20061	1.019903791
VC30258	1.085819778
VC20073	1.11976202
VC20053	1.137918061
VC20300	1.212720952
VC20191	1.308999847
VC40137	1.349617506
VC40979	1.381209018
VC20254	1.389093927
VC40304	1.441632324
VC40290	1.47380483
VC40961	1.534809129
VC40049	1.632281135
VC40105	1.638091069
VC40331	1.650281554
VC20208	1.656091487
VC20270	1.725447566
VC20276	1.73597807
VC41030	1.817784005
VC40034	1.892095819
VC20010	2.047172622
VC30214	2.048625105
VC20234	2.098542115
VC40340	2.157924475
VC10165	2.275575624
VC40167	2.29990472
VC40060	2.797743379
