## Supplementary material for "A semi-automated genetic screen using genome-wide association analysis identifies modulators of stress-induced sleep in *Caenorhabditis elegans*": Software S1: validation_genes.tsv

gene	SetID	P.value	N.Marker.All	N.Marker.Test	rank_of_18070_tested	percentile	source
aptf-1	K06A1.1	0.0003748	5	1	37	0.2	WormBase
eat-6	B0365.3	0.004887	14	5	292	1.6	WormBase
ceh-17	D1007.1	0.006368	8	3	354	2.0	WormBase
dmsr-1	F57B7.1	0.04056	12	5	1163	6.4	WormBase
ceh-14	F46C8.5	0.06422	8	6	1581	8.7	WormBase
rom-4	Y116A8C.16	0.096	30	12	2136	11.8	WormBase
igeg-1	F28E10.2	0.09983	8	4	2189	12.1	WormBase
eel-1	Y67D8C.5	0.1557	108	42	3239	17.9	WormBase
flp-11	K02G10.4	0.1649	3	2	3384	18.7	WormBase
hda-4	C10E2.3	0.1998	26	13	4030	22.3	WormBase
goa-1	C26C6.2	0.2287	4	2	4499	24.9	WormBase
unc-108	F53F10.4	0.2347	3	1	4598	25.4	WormBase
npr-4	C16D6.2	0.3696	6	3	6973	38.6	WormBase
grk-2	W02B3.2	0.6551	14	2	11953	66.1	WormBase
npr-1	C39E6.6	0.7395	6	2	13445	74.4	WormBase
