## Supplementary material for "A semi-automated genetic screen using genome-wide association analysis identifies modulators of stress-induced sleep in *Caenorhabditis elegans*": Tabls S2

### Sheet: Initial_known_gene_set
Minimal counts of non-synonymous alleles		1	2	3	4	5	6	7	8	9
Rank percentile	aptf-1	0.2
	eat-6	1.62	1.64	1.65	1.69	1.73
	ceh-17	1.96	1.99	2.04
	dmsr-1	6.44	6.76	7.05	7.4	7.73
	ceh-14	8.75	9.25	9.63	10.11	10.61	10.71
	rom-4	11.82	12.24	12.77	13.38	14.03	14.26	14.69	14.69	14.8
	siss-1	12.11	12.55	13.09	13.74
	eel-1	17.92	18.22	18.7	19.31	20.11	20.31	20.77	20.94	21.28
	flp-11	18.73	19.02
	hda-4	22.3	22.52	22.77	23.39	24.25	24.26	25.05	24.95	25.3
	goa-1	24.9	25.23
	unc-108	25.45
	npr-4	38.59	38.8	38.96
	grk-2	66.15	66.33
	npr-1	74.41	74.25
Median of rank percentile		17.92	18.22	12.77	13.38	12.32	17.28	20.77	20.94	21.28
Mean of rank percentile		22.09	23.75	14.07	12.72	13.08	17.38	20.17	20.19	20.46
Number of known sleep-regulating genes remain		15	13	9	7	6	4	3	3	3
Total number of genes remain		18070	14903	11737	8836	6663	4959	3745	2798	2162

### Sheet: Expanded_known_gene_set
Minimal counts of non-synonymous alleles		1	2	3	4	5	6	7	8	9
Rank percentile	aptf-1	0.2
	eat-6	1.62	1.64	1.65	1.69	1.73
	ceh-17	1.96	1.99	2.04
	frm-10	3.59	3.66	3.76	3.78
	dmsr-1	6.44	6.76	7.05	7.4	7.73
	ceh-14	8.75	9.25	9.63	10.11	10.61	10.71
	rom-4	11.82	12.24	12.77	13.38	14.03	14.26	14.69	14.69	14.8
	siss-1	12.11	12.55	13.09	13.74
	eel-1	17.92	18.22	18.7	19.31	20.11	20.31	20.77	20.94	21.28
	flp-11	18.73	19.02
	hda-4	22.3	22.52	22.77	23.39	24.25	24.26	25.05	24.95	25.3
	goa-1	24.9	25.23
	unc-108	25.45
	npr-4	38.59	38.8	38.96
	adm-4	43.77	43.98	44.17	44.59	45.2	45.17	46.25	45.39
	kin-29	51.38	51.59	51.88	52.11	52.63	52.47	53.48	52.36	52.5
	grk-2	66.15	66.33
	npr-1	74.41	74.25
	sta-2	86.91	87.06	87.04	87.34	86.99	86.97	87.64
	let-23	88.63	88.83	88.82	89.11	88.91	88.91	89.56	89.1	89.18
Median of rank percentile		20.51	20.77	15.89	16.52	22.18	34.71	46.25	35.17	25.3
Mean of rank percentile		30.28	32.44	28.74	30.49	35.22	42.88	48.21	41.24	40.61
Number of known sleep-regulating genes remain		20	18	14	12	10	8	7	6	5
Total number of genes remain		18070	14903	11737	8836	6663	4959	3745	2798	2162
